# Tumor expressed CD95 causes suppression of anti-tumor activity of NK cells in a model of triple negative breast cancer

**DOI:** 10.1101/2021.02.12.431011

**Authors:** Abdul S. Qadir, Jean Philippe Guégan, Christophe Ginestier, Assia Chaibi, Alban Bessede, Emmanuelle Charafe-Jauffret, Manon Macario, Vincent Lavoué, Thibault de la Motte Rouge, Calvin Law, Jacob Vilker, Hongbin Wang, Emily Stroup, Matthew J. Schipma, Bryan Bridgeman, Andrea E. Murmann, Zhe Ji, Patrick Legembre, Marcus E. Peter

**Affiliations:** Division Hematology/Oncology, Department of Biochemistry and Molecular Genetics, Feinberg School of Medicine, Northwestern University, Chicago, IL 60611, USA; Immusmol SAS, 229 Cours de l’Argonne 33000 Bordeaux, France; Aix-Marseille Univ, Inserm, CNRS, Institut Paoli-Calmettes, CRCM, Epithelial Stem Cells and Cancer Lab, Marseille, France; Department of Gynecology, University Hospital of Rennes, Rennes, France; Centre Eugène Marquis, Rennes, France; Department of Medicine, Department of Biochemistry and Molecular Genetics, Feinberg School of Medicine, Northwestern University, Chicago, IL 60611, USA; Department of Pharmacology, Department of Biochemistry and Molecular Genetics, Feinberg School of Medicine, Northwestern University, Chicago, IL 60611, USA; Department of Biomedical Engineering, McCormick School of Engineering, Northwestern University, Evanston, Illinois; INSERM U1262, CRIBL, Université Limoges, Limoges, France

**Author notes:** Shared first authorship (Abdul S. Qadir, Jean Philippe Guégan). Shared last authorship (Patrick Legembre, Marcus E. Peter). Department of Pharmacology, The University of Illinois College of Medicine, Chicago, Illinois, 60612, USA. Contact: Marcus Peter, Patrick Legembre.

**Keywords:** Fas, cancer stem cells, breast cancer, MDSC

## Abstract

The apoptosis inducing receptor CD95/Fas has multiple tumorigenic activities. Stimulation by its cognate ligand CD95L on many cancer cells increases their growth, motility, ability to invade and/or their cancer stemness. Using genetically engineered mouse models of ovarian and liver cancer, we previously reported that deletion of CD95 in the tumor cells strongly reduced their ability to grow *in vivo* [1, 2]. Using a combination of immune-deficient and immune-competent mouse models, we now establish that loss of CD95 in metastatic triple negative breast cancer cells prevents tumor growth by modulating the immune landscape. CD95 deficient but not wild-type tumors barely grow in an immune-competent environment and show an increase in immune infiltrates into the tumor. This growth reduction is caused by NK cells and does not involve CD8^+^ T cells. On the other hand, in immune compromised mice CD95 k.o. cells are not growth inhibited, but they fail to form metastases. In summary, we demonstrate that in addition to its tumor and metastasis promoting activities, CD95 expression by tumor cells can exert immune suppressive activities providing a new target for immune therapy.
