## Supplementary material for "Tumor expressed CD95 causes suppression of anti-tumor activity of NK cells in a model of triple negative breast cancer": Table S3

### Sheet: Table S3
GENE INFORMATION		HEATMAP DATA												DESEQ RESULTS
EnsemblID	GeneSymbol	CellLineControlAvg	NSGControlAvg	BALBcControlAvg	CellLine_KO54_minCTL	CellLine_KO69_minCTL	NSG_KO54_minCTL	NSG_KO69_minCTL	Ave fold change NSG	BALBc_KO54_minCTL	BALBc_KO69_minCTL	Ave fold change Balb/c	Difference Balb vs NSG	log2FoldChange.4T1_KO_vs_4T1_CTL	log2FoldChange.NSG_KO_vs_NSG_CTL	log2FoldChange.BALBc_KO_vs_BALBc_CTL	padj.4T1_KO_vs_4T1_CTL	padj.NSG_KO_vs_NSG_CTL	padj.BALBc_KO_vs_BALBc_CTL
ENSMUSG00000014599	Csf1 (MCSF)	9.35708	7.92114	8.93989	-2.21771	-1.84653	-1.0702	-0.411854	-0.741028	-1.44479	-0.410275	-0.927535	-0.186507	-2.1237	-0.512294	-0.830909	5.33345e-08	0.171552	0.185891
ENSMUSG00000024621	Csf1r (MCSF R)	1.28628	8.58076	8.42772	3.91326	2.61788	-1.11472	-0.0315578	-0.57314	1.59199	0.734718	1.16336	1.7365	3.9763	-0.339976	1.21393	9.69864e-05	0.545902	0.0226399
ENSMUSG00000018916	Csf2 (GMCSF)	4.17454	5.76709	5.05294	-2.81021	-0.641447	-1.76626	-1.90699	-1.83662	-2.48761	-2.45322	-2.47041	-0.633788	-2.70385	-1.66079	-2.6962	0.183373	0.00444118	5.95455e-08
ENSMUSG00000038067	Csf3 (GCSF)	8.71321	7.30054	5.2394	-0.644737	-1.25257	-2.27688	-2.90276	-2.58982	-2.69659	-1.87003	-2.28331	0.306516	-1.14684	-2.27991	-2.37782	0.0789446	9.84613e-06	7.0744e-06
